# Personalized vagino-cervical microbiome dynamics after oral probiotics

**DOI:** 10.1101/2020.06.16.155929

**Authors:** Chen Chen, Lilan Hao, Liu Tian, Liju Song, Xiaowei Zhang, Zhuye Jie, Xin Tong, Liang Xiao, Tao Zhang, Xin Jin, Xun Xu, Huanming Yang, Jian Wang, Karsten Kristiansen, Huijue Jia

**Author notes:** These authors contributed equally to this work (Chen Chen, Lilan Hao). To whom correspondence should be addressed: H.J., C.C. or.

## Abstract

The vaginal microbiota is presumably much simpler than the gut microbiome, and oral probiotics appear as a promising means to modulate its homeostasis in the general population. Here, 60 women were followed for over a year before, during and after a probiotic containing *Lactobacillus rhamnosus* GR-1 and *L. reuteri* RC-14. Shotgun metagenomic data of 1334 samples from multiple body sites did not support colonization of the probiotics to the vagino-cervical microbiome, yet the microbiome was stable in those dominated by Lactobacilli and some individuals have likely benefited from this medication-free intervention.
