## Supplementary table1 for "Personalized vagino-cervical microbiome dynamics after oral probiotics"

### Sheet: Sheet1
Supplementary Table 1. Questionnaire information for the cohort of 60 women.
Phenotype	Sources of Data	Value
Frequency of sexual activity	Primary questionnaire	1-8: 41, 9-16: 3
Marriage	Primary questionnaire	No: 15, Yes: 30
Pregnancy history	Primary questionnaire	No: 25, Yes: 30
Number of pregnancy	Primary questionnaire	0: 29, 1: 21, 2: 4
Number of births	Primary questionnaire	0: 28, 1: 21, 2: 4
Number of vaginal deliveries	Primary questionnaire	0: 36, 1: 14, 2: 3
Number of caesarean section	Primary questionnaire	0: 45, 1: 7, 2: 1
Number of abortions	Primary questionnaire	0: 42, 1: 10, 2: 1, 3: 1
Number of spontaneous abortions	Primary questionnaire	0: 49, 1: 4
Ectopic pregnancy	Primary questionnaire	0: 52, 1: 1
Menopause	Primary questionnaire	No: 58, Yes: 2
Menstrual blood volume	Primary questionnaire	Much: 2, Less: 5, Medium: 40
Menstrual regularity	Primary questionnaire	No: 7, Yes: 48, Menopause: 2
Dysmenorrhea	Primary questionnaire	Never: 7, Serious: 4, Slight: 36
HPV vaccine	Primary questionnaire	No: 38, Yes: 10
Born mode of yourself	Primary questionnaire	Caesarean section: 1, Vaginal delivery: 55
Mode of last delivery	Primary questionnaire	No: 31, Caesarean section: 8, Vaginal delivery: 17
Age	Primary questionnaire	31.833±6.931 (mean±s.d.)
Age at menarche	Primary questionnaire	13.292±1.611 (mean±s.d.)
Age at vaginal sexual debut	Primary questionnaire	23.617±3.663 (mean±s.d.)
Age at marriage	Primary questionnaire	27.357±2.67 (mean±s.d.)
Age at first pregnancy	Primary questionnaire	27.565±3.396 (mean±s.d.)
Age at last pregnancy	Primary questionnaire	28.783±4.078 (mean±s.d.)
Menstrual cycle	Primary questionnaire	30.436±3.736 (mean±s.d.)
Menstrual period	Primary questionnaire	5.982±1.063 (mean±s.d.)
Height	Primary questionnaire	159.316±5.865 (mean±s.d.)
Sexual intercourse within 24 hours	Time-point questionnaire	No: 395, Yes: 8
Vaginal douching within 1 month	Time-point questionnaire	No: 392, Yes: 11
Current breastfeeding	Time-point questionnaire	No: 160, Yes: 10
Medicines within 1 month	Time-point questionnaire	Antibiotics: 24, Hormones drug: 5, No: 260, others: 68
Frequency of yogurt	Time-point questionnaire	0: 129, 1: 133, 2: 41
Sensation changes	Time-point questionnaire	No obvious: 214, Better: 29
Days since last menstrual bleeding	Time-point questionnaire	13.206±6.432 (mean±s.d.)
BMI	Time-point questionnaire	21.007±1.712 (mean±s.d.)
Weight	Time-point questionnaire	52.808±5.002 (mean±s.d.)
