## Supplementary table2 for "Personalized vagino-cervical microbiome dynamics after oral probiotics"

### Sheet: Supplementary Table 2
Supplementary Table 2 Time points relations to capsule time, quantity of capsule and last menstrual period.
Factors	Time points (mean±s.d.)
	Before probiotics			During probiotics					After probiotics
	B2	B1	B0	O1	O2	O3	O4	O5	W1	W2
Capsule time (day)	-309 ± 25	-44 ± 20	-2 ± 3	8 ± 4	19 ± 7	36 ± 12	69 ± 17	122 ± 33	152 ± 34	177 ± 30
Quantity of capsule	0 ± 0	0 ± 0	0 ± 0	8 ± 3	18 ± 6	32 ± 9	59 ± 11	88 ± 5	90 ± 0	90 ± 0
Last menstrual period (day)	14 ± 7	17 ± 7	10 ± 4	16 ± 5	18 ± 6	10 ± 5	9 ± 4	11 ± 5	10 ± 5	9 ± 4
