## Supplementary table3 for "Personalized vagino-cervical microbiome dynamics after oral probiotics"

### Sheet: Sheet1
Supplementary Table 3. Sequencing data of vagino-cervical microbiome, fecal microbiome and oral microbiome for the cohort.
Sample type	Sequencing mode	Raw reads (mean±s.d.)	Raw bases (bp, mean±s.d.)	High-quality reads (mean±s.d.)	High-quality reads after host removal (mean±s.d.)	Host reads (%, mean±s.d.)
Vagino-cervical microbiome	Paired-end 100bp	155794154.103±51567769.411	15579415410.321±5156776941.108	152749911.057±50012250.903	4890408.729±8964140.22	96.795±5.214
Tongue coat microbiome	Paired-end 100bp	147997577.329±35062175.027	14799757732.919±3506217502.704	145290568.95±34620440.215	101084204.037±37647746.503	29.896±19.71
Buccal mucosal microbiome	Paired-end 100bp	149994934.403±34947206.236	14999493440.304±3494720623.572	147348866.631±34320189.11	14034114.251±14603316.353	90.624±9.089
Fecal microbiome	Paired-end 100bp	155014787.348±34969786.847	15501478734.824±3496978684.735	125147173.508±30728265.791	123747300.767±30923433.762	1.173±3.125
